# PhenoScreen: A Dual-Space Contrastive Learning Framework-based Phenotypic Screening Method by Linking Chemical Perturbations to Cellular Morphology

**DOI:** 10.1101/2024.10.23.619752

**Authors:** Shihang Wang, Qilei Han, Weichen Qin, Lin Wang, Junhong Yuan, Yiqun Zhao, Pengxuan Ren, Yunze Zhang, Yilin Tang, Ruifeng Li, Zongquan Li, Wenchao Zhang, Shenghua Gao, Fang Bai

## Abstract

Phenotypic drug discovery (PDD) screens compounds in cellular models that represent disease-relevant phenotypes, offering a compelling alternative to traditional target-based approaches. Unlike conventional methods, where compounds act on a single predefined target, PDD identifies compounds capable of exerting therapeutic effects through multiple targets and mechanisms. This makes PDD particularly valuable for discovering first-in-class drugs, especially for diseases with poorly understood molecular mechanisms or those lacking validated therapeutic targets. By enabling broader exploration of biological systems and uncovering multi-target drugs (polypharmacology), PDD provides a powerful strategy for tackling complex diseases. In this study, we introduce PhenoScreen, a deep learning framework designed to advance PDD by utilizing large-scale compound-phenotype association data. Through contrastive learning, PhenoScreen connects chemical space with cellular morphological profiles, allowing for accurate prediction of compound-induced phenotypic changes. PhenoScreen can also accurately identfiy lead compounds which could induce user defined phenotypic shift but more novel scaffolds using different levels of phenotypic information reflected by diverse compounds. The model was validated across multiple screening tasks and successfully predicted active compounds inducing user-specified phenotypes with varying inhibitory effects in the osteosarcoma phenotypic model. Further, other than showing effectiveness to osteosarcoma, our experiments also showed that PhenoScreen demonstrated strong generalization to rhabdomyosarcoma, and the active compound we screened had an IC_50_ of up to 1.842 μM, suggesting its ability to capture key phenotypic features shared across cancer cells. These results underscore PhenoScreen’s potential to accelerate drug discovery by identifying novel therapeutic pathways and increasing the diversity of viable drug candidates. PhenoScreen is accessible online via our group’s web server for compound virtual screening at https://bailab.siais.shanghaitech.edu.cn/services/PhenoScreen/, and the source codes are available at https://github.com/Shihang-Wang-58/PhenoScreen.
