## Supplemental Table 1 for "PhenoScreen: A Dual-Space Contrastive Learning Framework-based Phenotypic Screening Method by Linking Chemical Perturbations to Cellular Morphology"

### Sheet: Sheet1
	AtomPairs	AtomPairs	ECFP4	ECFP4	ECFP6	ECFP6	FCFP4	FCFP4	FCFP6	FCFP6	MACCS	MACCS	RDK	RDK	TopologicalTorsion	TopologicalTorsion	GeminiMol	GeminiMol	PhenoScreen	PhenoScreen
	AUROC	EF1%	AUROC	EF1%	AUROC	EF1%	AUROC	EF1%	AUROC	EF1%	AUROC	EF1%	AUROC	EF1%	AUROC	EF1%	AUROC	EF1%	AUROC	EF1%
NCI_786-0_statistics.csv	0.742032	9.52959	0.660369	11.133	0.660638	11.1025	0.64263	9.97844	0.623924	10.6937	0.707463	8.433	0.702504	9.80644	0.670498	10.9339	0.709195	10.9906	0.757669	9.63771
NCI_A498_statistics.csv	0.723615	7.3736	0.630325	9.2721	0.627752	9.37387	0.618038	9.06348	0.604806	9.43302	0.708004	7.41714	0.731875	9.08043	0.6668	8.85722	0.684586	7.84507	0.7463	8.14813
NCI_A549-ATCC_statistics.csv	0.760947	9.1879	0.669309	11.2688	0.660193	10.9558	0.650325	10.1879	0.637265	10.1599	0.733022	7.82051	0.730776	10.4127	0.722795	10.8263	0.699952	10.236	0.749384	8.72891
NCI_ACHN_statistics.csv	0.731355	7.79894	0.676083	9.1241	0.670234	8.62047	0.667692	8.52214	0.646645	8.54931	0.710549	7.14315	0.704034	9.7381	0.691003	8.86154	0.714639	8.08712	0.755431	7.97156
NCI_BT-549_statistics.csv	0.731059	8.7109	0.612207	9.29344	0.611394	8.89144	0.615882	9.31028	0.599794	9.47162	0.705247	8.49292	0.720724	8.85432	0.651234	8.47373	0.669653	8.79584	0.706228	8.27454
NCI_CAKI-1_statistics.csv	0.723036	7.05375	0.650936	7.97763	0.645076	7.80891	0.638356	7.72515	0.625196	7.78833	0.690127	7.57868	0.688919	7.59685	0.679987	7.85846	0.675139	6.6053	0.709261	6.41985
NCI_CCRF-CEM_statistics.csv	0.687091	7.36444	0.610952	7.63308	0.607547	7.48527	0.609177	7.43343	0.598723	7.3931	0.656054	6.28046	0.659063	6.95474	0.657732	7.53297	0.639483	6.13095	0.669933	5.53028
NCI_COLO205_statistics.csv	0.738096	8.58978	0.629307	9.94499	0.6246	9.86309	0.633791	10.5398	0.611981	10.736	0.692588	7.45716	0.695867	9.44573	0.663313	9.13406	0.711274	8.18837	0.740978	9.18914
NCI_DLD-1_statistics.csv	0.803728	17.342	0.763453	18.7215	0.752063	18.7338	0.760204	17.6786	0.74976	17.7928	0.814013	15.5865	0.803663	16.9145	0.764631	19.2368	0.824945	16.9514	0.8354	18.148
NCI_DMS114_statistics.csv	0.812665	15.9769	0.769875	16.8069	0.765797	15.1184	0.756017	14.7935	0.746448	15.6194	0.809475	15.7546	0.77829	15.2233	0.776366	16.1767	0.806029	15.1645	0.834792	15.0044
NCI_DMS273_statistics.csv	0.840225	16.3858	0.767773	16.5478	0.762332	16.6559	0.771965	16.9001	0.749418	16.1403	0.823293	17.007	0.792753	17.4929	0.804748	17.1132	0.837045	15.4858	0.84854	16.845
NCI_DU-145_statistics.csv	0.745182	9.38865	0.65955	9.75747	0.649778	9.92063	0.664998	9.79888	0.64427	9.97637	0.71075	7.78246	0.730188	9.26483	0.683834	10.2246	0.710757	9.43937	0.729323	8.11687
NCI_EKVX_statistics.csv	0.755224	11.7957	0.647172	11.9643	0.64127	11.7098	0.648133	11.1435	0.623473	11.8672	0.735174	10.1956	0.707418	10.2847	0.68545	10.5302	0.732049	11.0909	0.76333	10.3366
NCI_HCC-2998_statistics.csv	0.73099	8.32183	0.613834	10.0785	0.615479	10.3212	0.608483	8.87918	0.588147	9.39468	0.713585	6.97877	0.714768	9.66282	0.661434	10.0321	0.708359	8.76253	0.752717	8.83734
NCI_HCT-116_statistics.csv	0.709751	7.05401	0.611057	7.47835	0.605813	7.32526	0.609555	7.05937	0.597832	7.15886	0.668668	6.74236	0.673294	7.74117	0.664449	7.65598	0.639056	7.0919	0.70078	6.62225
NCI_HCT-15_statistics.csv	0.71977	7.50744	0.670075	8.64586	0.65716	8.17176	0.652622	9.05421	0.633678	8.92828	0.679672	7.22163	0.684434	7.31833	0.699166	8.40231	0.682258	7.67443	0.724782	8.19949
NCI_HL-60-TB_statistics.csv	0.690587	7.11348	0.622213	7.09118	0.610455	6.9097	0.604597	7.30493	0.582074	7.37778	0.651363	6.47258	0.675505	7.23953	0.657045	7.22526	0.645097	7.35878	0.675021	6.82207
NCI_HOP-18_statistics.csv	0.780027	17.1087	0.727741	18.1597	0.726303	18.3861	0.694243	18.2286	0.672239	18.8224	0.780901	17.349	0.746904	18.3404	0.727669	17.9542	0.765321	19.4656	0.777467	19.7764
NCI_HOP-62_statistics.csv	0.768831	11.9935	0.706714	12.0091	0.700726	11.4024	0.685161	11.714	0.673658	12.101	0.733769	11.2758	0.746991	12.6452	0.731259	12.4413	0.726844	11.1577	0.758982	9.57717
NCI_HOP-92_statistics.csv	0.717514	7.28298	0.610843	7.08901	0.605009	7.0796	0.604999	7.51199	0.581838	7.23889	0.675662	6.70468	0.68443	6.98416	0.672272	7.26886	0.660799	7.87193	0.699532	7.78111
NCI_HS578T_statistics.csv	0.739556	9.54121	0.617104	9.80042	0.611056	9.79965	0.624327	9.44507	0.60634	9.97785	0.692925	8.14356	0.708702	9.26196	0.665781	10.4054	0.669383	10.2637	0.717039	8.60438
NCI_HT29_statistics.csv	0.739077	9.15498	0.663787	9.93231	0.658799	9.80791	0.652293	9.76346	0.642436	9.71696	0.695688	8.16606	0.70148	9.53163	0.682755	9.44352	0.712321	9.88231	0.747659	7.89285
NCI_IGROV1_statistics.csv	0.736988	9.7016	0.663313	10.8897	0.655593	11.0608	0.646887	10.4614	0.634274	10.8855	0.720889	8.5261	0.717273	10.8491	0.706939	10.0733	0.706734	10.0597	0.742347	10.0996
NCI_K-562_statistics.csv	0.709871	6.02316	0.632929	6.98139	0.626191	6.96866	0.614922	7.09721	0.601368	7.04501	0.657691	6.12884	0.662305	6.84606	0.666339	6.37801	0.657429	7.00622	0.711345	6.12465
NCI_KM12_statistics.csv	0.729834	10.0893	0.652531	10.4065	0.648776	10.3412	0.642248	9.26883	0.633631	10.0585	0.699095	7.8454	0.699448	7.91614	0.686906	9.30216	0.671416	10.6351	0.738327	9.78655
NCI_KM20L2_statistics.csv	0.836726	22.1291	0.781059	21.1923	0.779684	23.1687	0.770874	20.1823	0.760275	21.2112	0.832502	20.8215	0.804623	20.7646	0.798946	20.4496	0.843482	21.462	0.871043	21.4176
NCI_LOX-IMVI_statistics.csv	0.709747	6.95725	0.608312	8.28519	0.602129	8.06546	0.609008	7.86435	0.588365	7.98007	0.682591	6.32252	0.693714	7.71252	0.641646	7.47573	0.682136	7.47839	0.707108	7.04713
NCI_LXFL529_statistics.csv	0.809784	18.1001	0.758389	20.0305	0.746917	19.829	0.738314	18.1186	0.735556	19.9504	0.805295	16.8281	0.767765	18.2278	0.769678	19.1524	0.813906	17.9352	0.837075	19.1907
NCI_M14_statistics.csv	0.727364	8.84191	0.636473	10.3863	0.632957	10.1145	0.623266	10.6645	0.61612	10.1482	0.69237	9.66306	0.695512	8.58139	0.685008	10.6711	0.696387	9.47993	0.726585	9.41457
NCI_M19-MEL_statistics.csv	0.839058	19.945	0.785395	19.9062	0.771341	20.6793	0.75602	19.7145	0.748385	19.6343	0.82241	18.3959	0.814917	20.0605	0.806356	20.0231	0.806891	19.75	0.824098	19.8676
NCI_MALME-3M_statistics.csv	0.716833	7.63363	0.614837	7.57239	0.612034	7.35398	0.58214	7.59584	0.56524	7.68883	0.700431	7.37487	0.698439	8.63292	0.648716	7.15576	0.678728	8.38323	0.722559	7.88223
NCI_MCF7_statistics.csv	0.698252	6.67567	0.64915	7.37279	0.637452	7.38525	0.64767	7.46017	0.634823	7.33984	0.681683	6.74471	0.679717	7.42993	0.673413	7.14045	0.667487	7.47543	0.706179	6.7509
NCI_MDA-MB-231-ATCC_statistics.csv	0.728416	8.27028	0.666862	8.47363	0.667567	8.56897	0.63552	8.83492	0.622666	8.57759	0.690983	7.93427	0.698558	6.44426	0.695285	7.94451	0.675621	8.40201	0.724127	9.25983
NCI_MDA-MB-435_statistics.csv	0.733434	6.69645	0.645017	8.10956	0.635385	7.95811	0.631649	7.7909	0.615882	7.98792	0.680652	6.94472	0.688037	8.02012	0.684999	7.79556	0.669302	7.90026	0.696635	7.09587
NCI_MDA-N_statistics.csv	0.809458	15.2343	0.766511	16.0396	0.766977	15.8095	0.763733	15.6696	0.741774	15.7779	0.774304	15.0362	0.761962	15.3932	0.781054	16.5543	0.78546	16.7108	0.811817	15.0622
NCI_MOLT-4_statistics.csv	0.726906	6.91367	0.65341	7.34801	0.648663	7.49266	0.629192	7.08641	0.619518	7.2486	0.683913	6.79817	0.684084	8.10677	0.68931	7.31645	0.679226	7.54841	0.71008	6.60758
NCI_OVCAR-3_statistics.csv	0.717936	8.37802	0.633116	9.02116	0.626839	9.11651	0.644316	8.42064	0.622674	8.59807	0.686142	7.08406	0.693465	8.04293	0.686374	8.83088	0.657473	9.18279	0.722788	8.66351
NCI_OVCAR-4_statistics.csv	0.718126	11.92	0.661088	11.1508	0.658818	10.7492	0.659207	12.2698	0.647899	11.8841	0.704196	10.287	0.71182	10.2366	0.678727	11.1457	0.716917	10.8147	0.765494	10.8964
NCI_OVCAR-5_statistics.csv	0.770708	13.2056	0.663258	15.0438	0.653101	15.1235	0.662504	14.7211	0.64329	14.92	0.743547	12.8312	0.75138	12.7925	0.69016	13.4467	0.721321	13.2038	0.779391	12.3971
NCI_OVCAR-8_statistics.csv	0.72401	9.45022	0.668168	10.7335	0.667027	10.495	0.634348	9.87494	0.618133	10.028	0.7077	9.12255	0.70706	8.79836	0.68352	9.85097	0.703698	10.1606	0.74442	9.11029
NCI_P388_statistics.csv	0.790361	3.42907	0.743987	3.44241	0.750826	3.81008	0.735982	3.83984	0.729682	3.83984	0.800985	3.79537	0.808318	3.03629	0.756126	3.78077	0.79672	3.38966	0.784804	3.78077
NCI_P388-ADR_statistics.csv	0.826265	5.02023	0.828606	5.04942	0.827703	5.07895	0.820189	5.57803	0.827269	5.51429	0.826795	4.38636	0.82171	5.61047	0.818847	5.45198	0.824007	5.51429	0.822043	4.96286
NCI_PC-3_statistics.csv	0.734942	7.58765	0.627224	8.13036	0.621351	8.2346	0.621252	7.50495	0.593613	7.48846	0.673206	6.3451	0.698333	7.17974	0.64335	7.32867	0.697179	6.80717	0.73168	7.17499
NCI_RPMI-8226_statistics.csv	0.703946	7.14616	0.620498	7.78363	0.615013	7.70953	0.609487	7.36115	0.589579	7.66859	0.654439	5.35327	0.661863	7.12086	0.649806	7.36778	0.660427	7.40799	0.71133	7.72312
NCI_RXF393_statistics.csv	0.724442	8.23933	0.639596	9.55112	0.638408	9.25672	0.634556	9.15922	0.617573	9.27078	0.695015	7.88438	0.699424	9.8362	0.673277	9.44993	0.676202	8.75669	0.717289	7.92121
NCI_RXF-631_statistics.csv	0.856764	23.1851	0.781136	24.1003	0.777698	24.4054	0.791483	20.8583	0.779339	23.4902	0.872391	19.3468	0.815964	24.6351	0.820646	24.7863	0.855885	23.1101	0.898518	23.6347
NCI_SF-268_statistics.csv	0.760256	10.2752	0.66365	12.0887	0.656372	11.8212	0.657958	12.1179	0.634903	12.2517	0.719932	9.16452	0.718832	12.3985	0.700361	12.1313	0.732747	12.0899	0.761795	9.3819
NCI_SF-295_statistics.csv	0.749087	8.22332	0.673025	9.86478	0.665963	9.69054	0.648127	9.29931	0.642627	9.51425	0.703515	7.94605	0.714458	9.33502	0.69428	9.62925	0.696239	10.1357	0.734427	10.2361
NCI_SF-539_statistics.csv	0.748263	8.98773	0.67894	9.62738	0.675193	9.40752	0.662227	9.26418	0.647591	9.30435	0.711918	8.59186	0.712617	9.85408	0.715682	10.1397	0.705962	9.43281	0.737665	8.87694
NCI_SK-MEL-2_statistics.csv	0.766192	12.2029	0.672628	14.2536	0.665359	13.8325	0.671677	13.205	0.659942	13.6575	0.734362	12.1826	0.721938	11.0714	0.719069	14.0043	0.723157	13.196	0.769778	12.0794
NCI_SK-MEL-28_statistics.csv	0.732559	11.1133	0.634009	11.4767	0.636168	11.8338	0.625957	10.9514	0.60909	11.3463	0.72167	9.16127	0.723743	10.4571	0.672575	10.7705	0.706812	10.1752	0.740507	9.87249
NCI_SK-MEL-5_statistics.csv	0.729942	8.84437	0.629129	9.52185	0.622752	9.52462	0.625718	9.41526	0.608131	9.8479	0.701421	9.07713	0.700258	8.06826	0.672078	9.45258	0.698275	9.6618	0.731689	9.61029
NCI_SK-OV-3_statistics.csv	0.787738	11.9613	0.721	12.7812	0.715015	12.9434	0.694322	11.8173	0.67865	12.0117	0.756714	10.0239	0.744472	12.1628	0.739818	12.2893	0.730644	12.2238	0.780704	11.9061
NCI_SN12C_statistics.csv	0.745545	8.4112	0.678302	10.6736	0.677925	10.9221	0.666111	9.5775	0.652979	10.2786	0.740933	7.51514	0.718467	10.5949	0.717046	10.0119	0.718148	10.5481	0.77211	10.0225
NCI_SN12K1_statistics.csv	0.846861	4.55909	0.802265	4.55909	0.79973	5.48087	0.799139	4.5339	0.783825	5.60335	0.838111	4.58456	0.867498	4.12121	0.817153	5.21039	0.837044	5.56667	0.827572	5.06566
NCI_SNB-19_statistics.csv	0.769651	11.5354	0.683022	13.3129	0.670122	12.6985	0.658579	12.0578	0.642717	11.9799	0.748035	11.1788	0.751811	11.7666	0.710035	12.687	0.722305	12.0773	0.759933	11.273
NCI_SNB-75_statistics.csv	0.725495	8.31329	0.622322	9.25538	0.615151	9.1085	0.621732	9.06066	0.597422	9.0944	0.699251	8.19987	0.718782	9.78466	0.669614	8.78506	0.680265	8.71926	0.721055	8.36997
NCI_SNB-78_statistics.csv	0.849086	23.0195	0.817052	23.2439	0.819028	22.7533	0.806918	20.4399	0.812882	23.0604	0.858298	21.282	0.844087	23.9918	0.827342	22.8798	0.823209	24.1086	0.859796	23.5845
NCI_SR_statistics.csv	0.703499	5.42681	0.614746	6.17129	0.606749	5.96719	0.601463	6.2264	0.586449	6.24843	0.651709	5.60973	0.666235	6.86984	0.665187	6.3918	0.629761	5.85438	0.680522	5.78059
NCI_SW-620_statistics.csv	0.741092	8.30103	0.647907	10.0688	0.640703	9.9875	0.632386	9.28765	0.608749	9.79837	0.693921	7.7736	0.718508	10.0584	0.695673	9.00792	0.691996	8.74203	0.737191	9.02469
NCI_T-47D_statistics.csv	0.719453	9.69108	0.665683	9.443	0.664973	9.27606	0.660908	9.52633	0.652517	9.64426	0.682608	7.69443	0.690009	9.9003	0.682368	9.4043	0.678818	9.11659	0.713339	9.19394
NCI_TK-10_statistics.csv	0.731208	11.6006	0.637049	12.2609	0.631905	11.7159	0.609402	11.5714	0.571764	11.389	0.738394	12.2408	0.706776	10.2767	0.673262	11.8924	0.697737	11.3396	0.747073	10.5314
NCI_U251_statistics.csv	0.752967	8.16031	0.684318	9.43999	0.674598	9.37464	0.682243	9.56934	0.662383	9.8113	0.718739	7.68208	0.708924	9.79554	0.730113	9.50688	0.728264	10.2244	0.762621	8.99756
NCI_UACC-257_statistics.csv	0.738022	10.5971	0.64478	13.6463	0.646643	13.879	0.653328	13.9536	0.633495	13.727	0.685229	9.48058	0.705063	14.0369	0.683331	13.5546	0.699589	12.8139	0.736364	10.9432
NCI_UACC-62_statistics.csv	0.728328	9.71377	0.661405	10.3605	0.651583	10.1918	0.662649	10.4387	0.63997	10.549	0.70984	7.61572	0.71122	10.6168	0.696086	10.6534	0.69739	10.0666	0.749145	10.09
NCI_UO-31_statistics.csv	0.735153	8.15901	0.661566	10.0776	0.655906	10.3032	0.650953	10.0373	0.639489	10.1213	0.713123	8.82705	0.719909	9.30427	0.691019	9.37874	0.679409	9.43145	0.739316	9.66586
NCI_XF498_statistics.csv	0.802858	17.4691	0.744949	16.4677	0.741329	16.1188	0.731037	15.0164	0.72638	15.5028	0.811749	16.0934	0.775157	15.7095	0.76177	16.033	0.807157	17.338	0.826835	16.5299
NCI-ADR-RES_statistics.csv	0.711913	6.3884	0.669221	7.79053	0.665523	7.78046	0.667241	7.91965	0.652122	7.89242	0.696561	7.61508	0.686981	7.28878	0.69785	7.43017	0.689312	7.53956	0.701381	7.6978
NCI-H226_statistics.csv	0.745262	11.2487	0.684845	12.6061	0.680787	12.6594	0.664272	11.9556	0.639735	12.1832	0.740291	10.4844	0.732023	13.0121	0.702173	12.4233	0.724324	11.5504	0.764311	11.9126
NCI-H23_statistics.csv	0.745835	10.1398	0.673985	12.1053	0.670724	11.9018	0.6825	11.7613	0.660612	11.4977	0.730932	10.0433	0.727899	11.3686	0.697849	11.1213	0.727548	11.3375	0.757988	9.80415
NCI-H322M_statistics.csv	0.774566	11.9997	0.722192	13.0073	0.717368	13.4365	0.695192	12.5107	0.675825	13.1442	0.762567	11.1056	0.739569	12.1592	0.739758	13.1502	0.742156	12.2822	0.779215	10.9491
NCI-H460_statistics.csv	0.741609	8.45388	0.668909	9.38864	0.656907	9.28365	0.649146	9.72527	0.634891	9.80159	0.698138	7.79021	0.708086	10.0274	0.70744	9.74276	0.670989	9.56392	0.733271	8.67597
NCI-H522_statistics.csv	0.693191	6.42224	0.622975	7.50123	0.612473	7.70746	0.619108	6.92289	0.599207	7.39463	0.671627	5.32939	0.663121	6.51691	0.661502	7.45311	0.628469	6.00344	0.682066	7.0249
