## Supplemental Table 2 for "PhenoScreen: A Dual-Space Contrastive Learning Framework-based Phenotypic Screening Method by Linking Chemical Perturbations to Cellular Morphology"

### Sheet: Sheet1
	AtomPairs	AtomPairs	ECFP4	ECFP4	ECFP6	ECFP6	FCFP4	FCFP4	FCFP6	FCFP6	MACCS	MACCS	RDK	RDK	TopologicalTorsion	TopologicalTorsion	GeminiMol	GeminiMol	PhenoScreen	PhenoScreen
	AUROC	EF1%	AUROC	EF1%	AUROC	EF1%	AUROC	EF1%	AUROC	EF1%	AUROC	EF1%	AUROC	EF1%	AUROC	EF1%	AUROC	EF1%	AUROC	EF1%
aa2ar_statistics.csv	0.843462	21.7512	0.869047	35.8186	0.85128	32.8633	0.82146	28.253	0.84456	27.3073	0.917441	35.1094	0.855064	32.5087	0.910478	38.6558	0.960208	37.4736	0.968561	37.119
abl1_statistics.csv	0.788857	7.14932	0.831873	25.8737	0.796167	20.7671	0.782433	20.0862	0.787898	14.2986	0.743489	6.80887	0.575479	1.36177	0.802151	13.2773	0.800672	14.6391	0.773186	10.8942
ace_statistics.csv	0.78039	22.2115	0.781843	21.0692	0.782106	22.2115	0.807621	19.9269	0.839745	21.0692	0.926805	20.4346	0.690752	12.0577	0.78795	22.2115	0.650998	13.8346	0.763932	19.673
aces_statistics.csv	0.456262	1.95097	0.529985	4.95246	0.471572	4.35216	0.457929	2.85141	0.432698	3.90194	0.564993	11.1055	0.662378	33.9168	0.696906	17.1085	0.584258	8.2541	0.633595	9.90491
ada_statistics.csv	0.82835	16.2226	0.848846	21.8817	0.860922	21.8817	0.853204	21.8817	0.840621	21.8817	0.972265	21.8817	0.94523	21.8817	0.78354	21.8817	0.926405	21.1271	0.952628	21.1271
ada17_statistics.csv	0.818653	22.1834	0.897412	29.4737	0.87365	29.9944	0.863855	23.2249	0.872461	26.6617	0.798446	15.2055	0.714228	12.6018	0.801585	21.2461	0.825399	21.3502	0.833445	20.6212
adrb1_statistics.csv	0.765509	18.3406	0.82773	30.5677	0.811837	28.821	0.84312	25.1092	0.823112	22.9258	0.801387	13.1004	0.740403	12.6638	0.830615	22.0524	0.754856	18.1223	0.858305	20.0873
adrb2_statistics.csv	0.661184	13.4074	0.699972	13.6309	0.656834	8.04446	0.813002	15.1951	0.793097	14.0778	0.765934	17.2062	0.738993	8.93829	0.592655	6.92717	0.469625	4.46914	0.597371	4.24569
akt1_statistics.csv	0.858965	6.36796	0.623238	4.71701	0.56816	4.95286	0.7627	11.5567	0.736843	8.01891	0.65289	11.5567	0.709411	4.00946	0.769543	5.66041	0.91307	22.4058	0.888919	17.6888
akt2_statistics.csv	0.688178	8.86287	0.614027	10.9482	0.593004	8.34152	0.595956	8.34152	0.541123	8.34152	0.777049	7.82018	0.63862	7.82018	0.773529	11.9909	0.625778	8.86287	0.734179	10.4269
aldr_statistics.csv	0.810093	28.0199	0.756596	28.0199	0.743983	26.6641	0.694062	20.789	0.716249	23.5006	0.776462	22.1448	0.778907	17.6254	0.712282	23.9525	0.745441	23.0486	0.717619	22.5967
ampc_statistics.csv	0.80287	33.4194	0.765088	33.4194	0.796267	33.4194	0.798526	35.0108	0.777875	33.4194	0.792296	36.6022	0.696732	30.2366	0.766958	33.4194	0.581998	6.36559	0.52298	3.1828
andr_statistics.csv	0.783554	23.9562	0.700196	28.5192	0.701708	27.7587	0.816241	22.245	0.805167	25.6673	0.779353	18.8227	0.786815	19.9635	0.775613	28.7094	0.831639	23.9562	0.850906	25.8574
aofb_statistics.csv	0.712684	5.95154	0.656969	8.33216	0.633176	6.5467	0.695955	7.14185	0.713692	10.7128	0.403352	5.95154	0.65767	5.35639	0.742889	3.57093	0.409098	0	0.489533	0
bace1_statistics.csv	0.638323	5.35423	0.535002	2.26525	0.492015	1.02966	0.674344	4.94237	0.639503	3.70678	0.624056	2.47118	0.589352	5.35423	0.568007	0.823728	0.551612	4.11864	0.657851	7.00169
braf_statistics.csv	0.871293	25.3509	0.829482	34.4614	0.789849	34.8575	0.868675	26.5392	0.868803	30.1042	0.611859	11.8832	0.528479	3.16886	0.86541	29.7081	0.783627	28.5198	0.786681	25.747
cah2_statistics.csv	0.912781	14.3792	0.971661	24.8041	0.968716	22.8869	0.833997	3.71462	0.819323	2.75601	0.975136	23.486	0.738861	1.91723	0.492791	0.239653	0.93487	20.1309	0.956972	28.8782
casp3_statistics.csv	0.73885	4.55388	0.669698	8.82314	0.704829	9.10776	0.836725	14.8001	0.818291	21.3463	0.762659	8.53852	0.759792	4.55388	0.815187	15.3693	0.805325	23.9079	0.803465	26.754
cdk2_statistics.csv	0.710298	5.76342	0.607281	2.12996	0.600479	3.38288	0.510193	2.88171	0.511707	2.50584	0.452546	1.37821	0.611746	2.63113	0.761145	5.01167	0.654315	13.4062	0.766643	12.1533
comt_statistics.csv	0.995047	39.7944	0.985104	40.9314	0.987518	37.5204	0.98989	45.4793	0.98997	45.4793	0.983378	46.6163	0.95251	45.4793	0.995766	45.4793	0.945622	44.3423	0.957739	42.0683
cp2c9_statistics.csv	0.633456	4.88398	0.632534	2.71332	0.605885	3.79865	0.54748	0.542665	0.549573	0.542665	0.56885	3.79865	0.561711	0.542665	0.696151	4.88398	0.579182	6.51198	0.696558	2.71332
cp3a4_statistics.csv	0.546124	2.47894	0.469997	4.13156	0.463144	4.68243	0.514474	5.23331	0.537629	4.95787	0.490774	4.13156	0.507974	0	0.521882	4.13156	0.448629	6.05962	0.518707	4.95787
csf1r_statistics.csv	0.822931	26.738	0.822484	28.127	0.790456	27.4325	0.762708	27.4325	0.771235	24.3073	0.752325	19.7931	0.547779	12.5009	0.895492	24.3073	0.882659	27.0852	0.843147	30.9049
cxcr4_statistics.csv	0.849616	12.0765	0.603206	12.0765	0.639171	12.0765	0.327828	12.0765	0.387757	12.0765	0.944319	21.7377	0.737933	12.0765	0.830308	12.0765	0.524732	12.0765	0.587785	12.0765
def_statistics.csv	0.765452	23.5665	0.928553	35.9699	0.918604	34.1094	0.957409	32.2489	0.962304	35.3497	0.870819	33.4892	0.769283	20.4656	0.86738	27.2875	0.908764	34.1094	0.914342	35.3497
dhi1_statistics.csv	0.763361	17.2792	0.840939	20.5431	0.810923	19.1991	0.747286	21.887	0.733874	22.463	0.708614	11.5195	0.585355	13.0554	0.69152	17.0872	0.825602	21.3111	0.732356	18.4312
dpp4_statistics.csv	0.638433	15.7538	0.795385	17.7926	0.805344	19.2753	0.757842	16.4025	0.728171	16.4952	0.77798	14.2711	0.582697	3.33611	0.655136	14.5491	0.613848	6.1162	0.643966	6.85756
drd3_statistics.csv	0.623957	3.86746	0.547226	5.5737	0.533311	3.75372	0.702879	15.6974	0.685474	12.6261	0.676691	3.86746	0.612241	6.02869	0.666124	3.18497	0.336997	4.09496	0.499397	4.20871
dyr_statistics.csv	0.880771	24.3775	0.884635	28.9704	0.875971	25.7907	0.874	27.2039	0.860032	23.8476	0.898788	15.7217	0.768584	6.18271	0.868168	27.2039	0.902562	28.6171	0.889283	28.7938
egfr_statistics.csv	0.822807	30.4223	0.923899	41.9659	0.917811	41.004	0.910668	40.6432	0.911253	41.7255	0.731895	10.9424	0.731145	11.6639	0.931178	43.4089	0.915215	34.7512	0.932652	40.4027
esr1_statistics.csv	0.871316	34.1933	0.871686	34.1933	0.866568	34.1933	0.922178	33.5571	0.915009	33.5571	0.831743	32.6029	0.696997	12.405	0.830992	33.3981	0.961731	34.1933	0.972782	34.1933
esr2_statistics.csv	0.774213	22.4026	0.828816	23.4132	0.822052	18.0231	0.870479	33.3512	0.860726	34.025	0.788088	6.73762	0.833396	19.2022	0.807878	19.7075	0.92298	25.9398	0.934715	28.1295
fa10_statistics.csv	0.676086	6.92119	0.714713	15.2266	0.680506	15.8558	0.576861	5.28527	0.56805	9.56382	0.677389	9.94134	0.543534	2.39096	0.788251	11.3256	0.590865	7.55039	0.608564	6.41783
fa7_statistics.csv	0.842297	12.3961	0.886299	31.2597	0.873063	29.6428	0.697729	10.7792	0.691301	10.2402	0.809031	20.4805	0.717852	14.5519	0.903875	24.7922	0.578778	9.70129	0.640575	9.16233
fabp4_statistics.csv	0.827338	42.5	0.879541	40.8	0.851634	42.5	0.782315	27.2	0.809077	28.9	0.765845	20.4	0.655802	6.8	0.909843	47.6	0.704457	42.5	0.654263	42.5
fak1_statistics.csv	0.917082	20.7368	0.963344	47.5219	0.957949	42.3377	0.911351	32.8333	0.915134	27.6491	0.675965	11.2325	0.717784	10.3684	0.975805	44.0658	0.963595	45.7939	0.955845	47.5219
fgfr1_statistics.csv	0.731356	3.69504	0.752211	1.64224	0.722495	1.23168	0.587651	0	0.569355	0.41056	0.782824	2.46336	0.689658	0.41056	0.698526	1.23168	0.633063	1.23168	0.632531	0.41056
fkb1a_statistics.csv	0.884901	16.5916	0.729174	19.1164	0.694209	18.0344	0.660995	14.7882	0.61809	13.3454	0.797374	9.73857	0.812737	15.8703	0.713769	10.8206	0.7818	7.57444	0.587503	9.37788
fnta_statistics.csv	0.694562	8.56726	0.777179	25.9972	0.776777	23.4566	0.745831	19.2025	0.75466	20.975	0.435077	3.4269	0.540019	7.2674	0.802622	11.6987	0.656752	7.68099	0.659478	6.61747
fpps_statistics.csv	0.999799	45.5423	0.965577	45.5423	0.939843	45.0473	0.848685	36.6318	0.851412	33.6617	0.927886	38.6119	0.832749	45.5423	0.957011	45.5423	0.680157	10.3955	0.788577	6.93035
gcr_statistics.csv	0.848681	20.5087	0.678218	10.2544	0.732385	7.07197	0.770564	14.6743	0.776563	12.3759	0.797911	6.18797	0.772644	2.12159	0.805346	19.0943	0.88107	21.7463	0.895023	20.1551
glcm_statistics.csv	0.901204	1.57805	0.770677	2.84048	0.729604	2.52487	0.926236	1.26244	0.918869	1.89366	0.899494	1.89366	0.856488	3.4717	0.297521	0	0.879211	3.78731	0.89586	3.78731
gria2_statistics.csv	0.717708	11.052	0.724707	13.0614	0.71309	13.3963	0.641236	13.3963	0.644748	13.3963	0.784112	9.37743	0.723641	10.3822	0.797885	25.453	0.67334	24.4483	0.707948	20.4294
grik1_statistics.csv	0.747836	15.7105	0.44401	13.0921	0.482329	10.4737	0.403838	3.27303	0.438128	3.27303	0.566216	12.4375	0.684544	8.50987	0.636348	20.2928	0.24355	8.50987	0.334574	10.4737
hdac2_statistics.csv	0.668751	14.1562	0.740674	19.9852	0.733978	19.9852	0.680496	14.1562	0.682752	17.0707	0.556483	8.32718	0.53673	16.238	0.757687	17.4871	0.527523	12.0744	0.516023	12.4908
hdac8_statistics.csv	0.816436	18.7059	0.938874	42.0883	0.915614	34.4359	0.939125	39.5375	0.917486	32.3102	0.928796	42.5135	0.542083	0.850269	0.879865	17.8557	0.818927	25.5081	0.839156	28.484
hivint_statistics.csv	0.818445	9.89858	0.637332	0	0.612536	0	0.633108	0.471361	0.627468	0	0.698174	5.18497	0.53039	0	0.771749	9.42722	0.828478	11.784	0.807928	12.7267
hivpr_statistics.csv	0.751561	9.16684	0.795197	9.81139	0.834718	12.4612	0.739407	7.66291	0.804567	12.3896	0.625871	6.94675	0.561787	5.87251	0.706062	8.16422	0.752287	5.44281	0.739252	4.44019
hivrt_statistics.csv	0.588352	2.80938	0.610725	5.44318	0.593049	5.96994	0.607799	17.0319	0.615062	17.2075	0.6794	3.16055	0.756916	6.49669	0.538467	4.03849	0.750777	12.8178	0.635713	11.2375
hmdh_statistics.csv	0.826434	30.6689	0.733107	30.6689	0.747452	30.6689	0.846464	30.6689	0.829467	30.6689	0.575204	21.3349	0.550867	10.6674	0.853251	30.3355	0.823532	30.6689	0.803876	30.6689
hs90a_statistics.csv	0.781801	25.4042	0.715964	16.6715	0.695596	9.52659	0.675978	10.3205	0.663532	11.9082	0.680588	8.73271	0.665395	14.2899	0.723132	7.93882	0.812084	30.9614	0.860598	31.7553
hxk4_statistics.csv	0.794317	28.6969	0.777357	29.4724	0.734078	26.3701	0.904859	34.9016	0.908778	36.4528	0.59587	18.6142	0.626941	17.063	0.851137	26.3701	0.914474	17.8386	0.917687	19.3898
igf1r_statistics.csv	0.837201	10.5341	0.803997	18.8736	0.806717	18.4346	0.833667	16.679	0.807828	16.679	0.82601	10.5341	0.740401	15.8011	0.912917	32.4801	0.904151	22.3849	0.868945	20.1903
inha_statistics.csv	0.759069	26.6379	0.726777	33.6479	0.821486	33.6479	0.719859	30.8439	0.710338	30.8439	0.687577	33.6479	0.642792	33.6479	0.745513	33.6479	0.580017	30.8439	0.664421	30.8439
ital_statistics.csv	0.594922	11.15	0.548213	17.1539	0.553796	17.1539	0.617294	12.8654	0.626237	13.7231	0.614201	12.8654	0.358377	10.7212	0.560129	17.1539	0.442347	15.4385	0.479986	13.7231
jak2_statistics.csv	0.711843	8.41801	0.763483	16.836	0.756205	16.1885	0.630296	14.8934	0.627667	14.8934	0.425873	1.29508	0.654236	10.3606	0.720444	16.836	0.768526	12.3032	0.820441	12.9508
kif11_statistics.csv	0.82679	35.5751	0.847903	35.074	0.838901	36.0761	0.77868	23.5497	0.794247	29.0613	0.801941	18.5391	0.838907	20.5434	0.892422	35.5751	0.783992	29.0613	0.812717	28.0592
kit_statistics.csv	0.747457	9.09182	0.563026	4.74356	0.562412	3.95296	0.569395	3.16237	0.551627	3.16237	0.581332	5.13885	0.51265	3.16237	0.857857	10.673	0.517268	3.16237	0.532006	2.37178
kith_statistics.csv	0.887638	22.7045	0.933585	22.7045	0.916646	22.7045	0.991967	22.7045	0.982992	22.7045	0.91884	22.7045	0.934949	22.7045	0.956199	22.7045	0.963713	22.7045	0.966368	22.7045
kpcb_statistics.csv	0.646352	28.9621	0.672575	36.2026	0.727494	36.2026	0.652262	36.2026	0.635425	35.8003	0.651235	23.3306	0.696037	33.7891	0.874399	36.2026	0.719158	28.5598	0.825793	32.9846
lck_statistics.csv	0.731332	11.6729	0.731226	14.2993	0.700241	8.17103	0.881051	18.3848	0.879518	15.6125	0.729017	9.92196	0.579637	4.08551	0.724359	6.27418	0.791662	19.9898	0.814775	23.6376
lkha4_statistics.csv	0.781521	8.53542	0.946689	39.4255	0.925801	38.6126	0.849643	19.1031	0.834528	23.574	0.824626	12.1935	0.683834	25.1998	0.964791	36.1739	0.803093	5.69028	0.829885	9.75477
mapk2_statistics.csv	0.75993	11.5519	0.631409	12.0332	0.6034	8.66393	0.447419	9.14526	0.448067	8.66393	0.602662	0.962659	0.773689	0	0.716298	4.33196	0.815633	12.9959	0.811974	12.9959
mcr_statistics.csv	0.75259	16.8715	0.729927	16.8715	0.699015	16.8715	0.773058	16.8715	0.759819	16.8715	0.783587	19.939	0.817746	16.8715	0.727671	16.8715	0.857951	16.8715	0.884795	16.8715
met_statistics.csv	0.793641	37.9844	0.855341	47.7869	0.839435	47.7869	0.843745	42.4772	0.841278	44.5194	0.660526	9.394	0.790492	27.7736	0.894708	47.7869	0.830015	46.97	0.819458	47.7869
mk01_statistics.csv	0.878684	19.9928	0.89862	34.2734	0.901551	34.2734	0.913534	34.2734	0.924898	34.2734	0.819897	17.1367	0.931862	34.2734	0.916017	34.2734	0.896898	34.2734	0.910742	34.2734
mk10_statistics.csv	0.46286	0.537556	0.379208	1.61267	0.391411	1.07511	0.459918	1.61267	0.449931	1.61267	0.330521	0.537556	0.556904	0.537556	0.54963	3.22534	0.490851	1.07511	0.548631	1.07511
mk14_statistics.csv	0.684989	5.35304	0.792312	11.9078	0.761791	12.454	0.628633	6.66399	0.634361	9.61362	0.576302	2.4034	0.501528	1.09246	0.844558	9.50437	0.607335	4.47907	0.673742	5.46228
mmp13_statistics.csv	0.89934	27.9075	0.941152	34.9087	0.936175	33.8391	0.852046	33.9363	0.859341	34.0336	0.925207	35.6866	0.711507	17.0168	0.949776	37.6314	0.92126	37.6314	0.946815	37.6314
mp2k1_statistics.csv	0.844938	31.7321	0.787293	31.7321	0.840153	31.7321	0.870428	33.3805	0.882365	33.3805	0.739494	33.3805	0.703103	33.3805	0.776548	33.3805	0.684076	31.32	0.806982	31.32
nos1_statistics.csv	0.492664	2.11259	0.42579	2.95762	0.41349	3.80266	0.359077	0.845035	0.341455	0.845035	0.60339	2.11259	0.398052	2.11259	0.599367	3.38014	0.611808	1.69007	0.585076	1.26755
nram_statistics.csv	0.797324	2.23389	0.548326	3.57422	0.600558	3.12744	0.61262	0.893555	0.59173	0.446778	0.78709	1.34033	0.673922	0.893555	0.249631	0.893555	0.557564	2.68067	0.439449	0.893555
pa2ga_statistics.csv	0.617022	3.11169	0.582864	2.33377	0.607007	2.33377	0.617372	5.44547	0.680385	5.44547	0.437852	1.55585	0.637576	2.33377	0.539203	2.33377	0.667734	3.88962	0.765329	4.66754
parp1_statistics.csv	0.87131	24.8895	0.877943	29.0601	0.817594	24.8895	0.753455	17.4899	0.751169	16.8172	0.87786	15.2028	0.777556	18.4317	0.884671	28.522	0.729714	24.4858	0.786393	25.8312
pde5a_statistics.csv	0.788612	20.6976	0.745966	29.9758	0.709329	28.4056	0.752917	25.6935	0.754224	25.979	0.660809	15.7016	0.86431	18.1282	0.844002	29.1193	0.757895	25.5508	0.766265	25.4081
pgh1_statistics.csv	0.54296	2.40663	0.455255	5.61546	0.443131	5.61546	0.493356	2.40663	0.489546	2.40663	0.471171	1.60442	0.521628	2.40663	0.718116	11.632	0.597928	5.21436	0.613261	5.21436
pgh2_statistics.csv	0.787293	31.7712	0.764537	27.4473	0.750683	25.0034	0.613984	20.1155	0.60718	18.6115	0.687788	12.2197	0.613981	7.70781	0.78576	27.0713	0.822156	39.855	0.84241	40.607
plk1_statistics.csv	0.700466	17.889	0.408703	3.83335	0.510748	3.83335	0.663225	3.19446	0.689728	3.19446	0.637352	3.83335	0.754027	1.27778	0.391666	3.83335	0.739003	1.27778	0.730701	1.27778
pnph_statistics.csv	0.919717	31.1912	0.983054	31.6245	0.97251	31.6245	0.988331	31.6245	0.984317	31.6245	0.955942	30.3248	0.980335	31.6245	0.952944	31.6245	0.989279	31.6245	0.989863	31.6245
ppara_statistics.csv	0.725242	17.8256	0.85717	22.9711	0.828353	18.9282	0.912187	32.3434	0.90351	33.9973	0.582099	4.778	0.501483	3.49161	0.728398	12.6801	0.830019	14.334	0.890946	20.5822
ppard_statistics.csv	0.698542	9.33403	0.928723	34.5705	0.924823	28.3478	0.846898	14.5196	0.852431	12.0997	0.783404	10.7168	0.578898	6.22269	0.911864	24.545	0.78451	5.53128	0.87343	6.56839
pparg_statistics.csv	0.792137	27.2922	0.747472	33.0815	0.768675	30.1868	0.763535	18.3326	0.745806	17.9191	0.667925	2.48111	0.5865	12.1299	0.852016	31.4274	0.763775	29.222	0.780372	26.0516
prgr_statistics.csv	0.683422	7.63088	0.606549	9.42638	0.588462	8.97751	0.527126	8.75307	0.54201	8.75307	0.443835	0.897751	0.697376	6.73313	0.583015	7.63088	0.667568	7.63088	0.6167	6.95757
ptn1_statistics.csv	0.504477	9.26667	0.594179	16.7683	0.531995	11.9143	0.589765	9.70794	0.568498	4.85397	0.591378	6.17778	0.456023	10.1492	0.529865	10.5905	0.491878	0.44127	0.479267	4.4127
pur2_statistics.csv	0.999936	14.5025	0.999918	14.5025	0.999883	14.5025	0.999833	14.5025	0.999661	14.5025	0.999569	14.5025	0.999076	14.5025	0.999828	14.5025	0.9853	11.602	0.98234	11.602
pygm_statistics.csv	0.735189	6.92063	0.792989	3.46032	0.736811	1.73016	0.602485	0	0.557081	0	0.743447	1.73016	0.591857	0	0.810841	0	0.480916	0	0.625183	0
pyrd_statistics.csv	0.779056	41.6128	0.756875	44.5852	0.751386	46.0713	0.696268	40.1266	0.737646	40.8697	0.726562	34.182	0.645614	43.8421	0.768533	43.8421	0.812274	39.3836	0.852717	38.6405
reni_statistics.csv	0.856908	10.3902	0.614225	3.37683	0.72384	4.15609	0.482924	3.11707	0.407838	2.85731	0.523112	1.81829	0.529015	1.29878	0.441218	1.81829	0.625864	2.3378	0.622376	3.11707
rock1_statistics.csv	0.704079	6.37968	0.669645	6.87043	0.678386	9.8149	0.632725	2.45372	0.630073	3.43521	0.633945	0	0.721749	3.43521	0.717706	1.96298	0.537547	0.490745	0.54781	0.490745
rxra_statistics.csv	0.48639	0.611502	0.735339	3.66901	0.748615	3.05751	0.905194	3.66901	0.904921	6.72652	0.851874	1.223	0.777079	3.05751	0.573519	1.223	0.577604	3.05751	0.81762	0.611502
sahh_statistics.csv	0.999825	19.3316	1	19.3316	1	19.3316	1	19.3316	1	19.3316	0.999453	19.3316	0.999532	19.3316	1	19.3316	0.999998	19.3316	0.999997	19.3316
src_statistics.csv	0.617615	5.58915	0.56741	15.5524	0.553996	14.9449	0.621916	13.2439	0.617733	13.0009	0.602977	5.34614	0.563917	6.68268	0.750836	16.6459	0.832066	18.9545	0.895076	24.7867
tgfr1_statistics.csv	0.967676	28.6847	0.949828	30.8095	0.892819	23.3727	0.957066	25.1434	0.944248	22.6645	0.896992	19.8314	0.872509	9.9157	0.969933	30.8095	0.966328	24.7892	0.973406	24.7892
thb_statistics.csv	0.70803	19.4116	0.767237	20.5881	0.738831	15.294	0.789726	24.7057	0.807092	21.7645	0.784977	19.4116	0.582025	9.99992	0.764295	18.2352	0.927975	46.4702	0.958135	46.4702
thrb_statistics.csv	0.785235	5.68802	0.753656	0.464328	0.744099	0	0.579381	0.464328	0.546705	0.232164	0.631003	1.04474	0.600665	0	0.605304	3.01813	0.439936	0	0.470013	0.348246
try1_statistics.csv	0.74206	4.34871	0.670936	11.5966	0.686422	9.88342	0.619609	4.34871	0.591768	4.61226	0.613832	4.48049	0.561503	0	0.55111	5.40294	0.417815	2.89914	0.427902	2.89914
tryb1_statistics.csv	0.712983	8.15501	0.804811	6.40751	0.791235	6.99001	0.662045	0	0.684867	0	0.708733	5.2425	0.469148	0	0.743308	3.495	0.574692	0	0.543044	0
tysy_statistics.csv	0.793809	23.1387	0.844827	22.8173	0.857934	22.8173	0.777937	22.1746	0.776207	22.8173	0.775752	9.64113	0.797164	23.1387	0.829896	22.496	0.925832	22.496	0.926404	21.8532
urok_statistics.csv	0.701809	1.9467	0.858245	10.7068	0.823115	10.0579	0.776384	5.19119	0.78049	11.0313	0.612206	2.5956	0.678575	0.648899	0.831705	14.2758	0.548287	9.73349	0.517488	9.40904
vgfr2_statistics.csv	0.744016	9.50364	0.715133	15.4635	0.70145	14.4971	0.698331	19.0073	0.699594	17.2354	0.719625	10.309	0.646726	7.24854	0.739328	16.1079	0.797433	11.4366	0.813806	15.9468
wee1_statistics.csv	0.98588	46.4964	0.999994	46.4964	0.999933	46.4964	0.991763	46.4964	0.994422	46.4964	0.964966	39.9578	0.979628	46.4964	0.998725	46.4964	0.996397	46.4964	0.998946	46.4964
xiap_statistics.csv	0.91885	41.3178	0.928066	37.4921	0.930933	38.2572	0.954577	33.6664	0.940717	27.5452	0.824358	4.59087	0.909409	37.4921	0.924933	40.5527	0.91448	41.3178	0.936847	41.3178
