## Supplemental Table 3 for "PhenoScreen: A Dual-Space Contrastive Learning Framework-based Phenotypic Screening Method by Linking Chemical Perturbations to Cellular Morphology"

### Sheet: Sheet1
	AtomPairs	AtomPairs	ECFP4	ECFP4	ECFP6	ECFP6	FCFP4	FCFP4	FCFP6	FCFP6	MACCS	MACCS	RDK	RDK	TopologicalTorsion	TopologicalTorsion	GeminiMol	GeminiMol	PhenoScreen	PhenoScreen
	AUROC	EF1%	AUROC	EF1%	AUROC	EF1%	AUROC	EF1%	AUROC	EF1%	AUROC	EF1%	AUROC	EF1%	AUROC	EF1%	AUROC	EF1%	AUROC	EF1%
ADRB2_statistics.csv	0.455123	11.7621	0.55244	11.7621	0.580103	11.7621	0.55688	17.6431	0.56247	11.7621	0.557516	17.6431	0.455123	11.7621	0.41683	17.6431	0.480011	17.6431	0.549732	17.6431
ALDH1_statistics.csv	0.553491	1.90583	0.512222	2.31222	0.511008	2.1998	0.528814	1.94678	0.525033	1.99075	0.547797	1.94814	0.553491	1.90583	0.594594	1.77946	0.512659	2.438	0.550866	2.50911
ESR1_ago_statistics.csv	0.813471	21.758	0.78996	0	0.760405	0	0.857226	10.879	0.657762	0	0.798701	0	0.813471	21.758	0.753979	0	0.799704	9.79111	0.870189	10.879
ESR1_ant_statistics.csv	0.636451	2.2814	0.467353	0	0.461064	0	0.48056	0	0.508671	0	0.600694	0	0.636451	2.2814	0.675153	1.15412	0.546215	2.33571	0.594511	2.36386
FEN1_statistics.csv	0.427416	0.56016	0.380382	0.56016	0.408592	0.281658	0.479256	0.561734	0.4864	0.842601	0.535102	0.842601	0.427416	0.56016	0.545656	1.12981	0.596149	3.92112	0.644109	7.58341
GBA_statistics.csv	0.517615	2.48379	0.440745	4.90663	0.444631	4.99863	0.51004	3.74897	0.507215	3.67997	0.446949	1.2419	0.517615	2.48379	0.604106	1.87449	0.568845	3.12414	0.553234	3.70269
IDH1_statistics.csv	0.594979	7.69025	0.392934	5.12683	0.375028	5.12683	0.46804	0	0.471164	0	0.464685	7.69025	0.594979	7.69025	0.752449	5.12683	0.499549	2.56342	0.613889	5.12683
KAT2A_statistics.csv	0.400088	1.04696	0.440388	0.523481	0.426077	1.05804	0.511616	0.520754	0.516359	0	0.473631	0	0.400088	1.04696	0.513996	2.11608	0.607237	0	0.601456	1.57871
MAPK1_statistics.csv	0.637659	3.26776	0.533849	0.990035	0.512292	1.64463	0.578091	2.29493	0.566412	0.986778	0.652011	4.29015	0.637659	3.26776	0.582577	1.64463	0.620576	1.97356	0.652531	2.29493
MTORC1_statistics.csv	0.437752	1.02996	0.449712	1.02996	0.4804	1.02996	0.486188	2.05992	0.474919	0	0.517215	1.02996	0.437752	1.02996	0.492893	0	0.458668	5.14981	0.467088	1.02996
OPRK1_statistics.csv	0.727806	4.16518	0.696969	4.16518	0.66262	4.16518	0.606935	0	0.531869	0	0.522482	0	0.727806	4.16518	0.666993	0	0.650264	4.16518	0.58497	0
PKM2_statistics.csv	0.654876	6.22513	0.605436	8.78841	0.60276	9.1546	0.580013	8.23914	0.589142	9.52078	0.603334	8.42223	0.654876	6.22513	0.656306	2.92947	0.697009	8.60532	0.701313	7.87295
PPARG_statistics.csv	0.790428	21.2578	0.743396	22.224	0.717524	17.0062	0.81101	13.3344	0.809655	12.7547	0.763707	25.5093	0.790428	21.2578	0.748815	17.7792	0.768199	26.6688	0.76199	31.1136
TP53_statistics.csv	0.497791	3.05357	0.435365	1.52679	0.433976	4.58036	0.479847	0	0.479763	1.52679	0.549471	3.05357	0.497791	3.05357	0.611268	1.52679	0.60762	6.10714	0.584131	7.63393
VDR_statistics.csv	0.314142	1.05012	0.428737	2.81676	0.427952	2.56697	0.483547	2.6774	0.488455	2.80033	0.401964	2.21952	0.314142	1.05012	0.467851	3.86851	0.5491	3.98574	0.643059	5.15801
